# eIF3 interactions with miRNAs involved in translational control of early T cell activation

**DOI:** 10.64898/2026.06.17.732961

**Authors:** Pooja Mukherjee, Jiwon Shin, Cynthia Hermosillo, Chi Yin Ching, Yumi Koga, Aisha Haley Bianchi, Dasmanthie De Silva, Jamie H. D. Cate

## Abstract

Early T cell activation induces extensive remodeling of the cellular transcriptome and proteome. We previously showed using a transcriptome-wide crosslinking approach that human translation initiation factor eIF3 directly interacts with a select set of immune-related mRNAs shortly after T cell activation. We also found that eIF3 binding to the 3′-untranslated regions (3′-UTRs) of the *TCRA* and *TCRB* mRNAs encoding the T cell receptor alpha and beta subunits dynamically regulates a burst in their translation. MicroRNAs (miRNAs) add an additional layer of regulation by fine-tuning both mRNA and protein expression. Although miRNA expression is dynamically regulated during T cell activation, how miRNAs interact with core regulatory pathways in primary T cells remains poorly understood. Here, we reexamined the eIF3-RNA crosslinking experiments in Jurkat cells and probed eIF3 function to investigate miRNA-mediated translational regulation during T cell activation. We found that eIF3 interacts with multiple mature miRNAs in activated Jurkat cells, including members of the miR-17∼92 cluster. These interactions also occur in primary T cells, as shown by RNA immunoprecipitation followed by qPCR (RIP-qPCR). Knocking out the miR-17∼92 cluster led to a delay in ILR2A (CD25) cell surface expression in Jurkat cells and reduced activation-associated cell size increase in primary T cells during early T cell activation. In parallel, we used mass spectrometry to identify eIF3-interacting factors in activated primary T cells, and surprisingly found no evidence of Argonaute binding. Together, these findings provide evidence that eIF3-miRNA interactions may play an unappreciated role in translational control during early T cell activation.
