## Supplementary file 3 for "eIF3 interactions with miRNAs involved in translational control of early T cell activation"

### Sheet: sgRNA
NAME		sequence			name used in KO experiment			sgRNA combo names as used in the experiments
sgRNA_1_pair2_m1792		AUGUGCAUCUACUGCAGUGA			2F			Combo 1= 1F1R
sgRNA_2_pair1_m1792		CCCCACCAAACUCAACAGGC			1R			Combo 2= 1F2R
sgRNA_1_pair1_m1792		UGUCAAAGUGCUUACAGUGC			1F			Combo 3= 2F1R
sgRNA_2_pair2_m1792		UCCCGGCCUGUUGAGUUUGG			2R			Combo 4= 2F2R
ssODN_m1792_2F1R		gaccagtcagaataatgtcaaagtgcttacagtgcaggtagtgatttgtgaccagaagattttgaaaattaaatattactgaagatttcg
ssODN_m1792_2F2R		gaccagtcagaataatgtcaaagtgcttacagtgcaggtagtgattggggattgtgaccagaagattttgaaaattaaatattactgaag
ssODN_m1792_1F1R		agaacatcaccttgtaaaactgaagattgtgaccagtcagaataaattgtgaccagaagattttgaaaattaaatattactgaagatttcg
ssODN_m1792_1F2R		agaacatcaccttgtaaaactgaagattgtgaccagtcagaataatggggattgtgaccagaagattttgaaaattaaatattactgaag

### Sheet: Genotyping_PCR_primers
Primer Name	Sequence	Comments
genoprimer_4F	tgcctttaaatgttccaaaattagttc	primers flanking the deleted region
genoprimer_4R	tcctggaataacactaactccaaaga
