## Supplementary file 5 for "eIF3 interactions with miRNAs involved in translational control of early T cell activation"

### Sheet: Sheet1
	Raw Cq											2^deltaCq
		Unedited					Edited		avg
miR-17-5p	20.7472	20.6452	20.5821	20.6582		24.5782	24.3018	24.1366	24.3389			12.8234
miR-18a-5p	25.1504	25.0874	24.7957	25.0112		29.2877	28.78	28.3867	28.8182			13.9962
miR-19a-3p	26.8154	26.5529	26.4169	26.5951		31.2229	30.6509	30.7608	30.8782			19.4699
miR-19b-3p	25.2026	26.0064	25.8009	25.67		30.3868	29.5702	30.0376	29.9982			20.0882
miR-20a-5p	22.7535	22.6391	22.5013	22.6313		26.6964	26.3108	25.878	26.2951			12.6734
miR-92a-3p	19.0716	18.9612	18.8729	18.9686		22.2951	22.1481	21.8081	22.0838			8.66479
miR-92a-1-5p	28.4109		28.2573	28.3341		33.3744		33.0246	33.1995			29.1487
miR-142-3p	27.0206	26.2944	26.6467	26.6539		30.4451	29.8816	29.223	29.8499			9.16422
miR-191-5p	21.6075	21.4739	21.4573	21.5129		23.7715	23.7816	23.8634	23.8055			4.89924
